# The Effects of Inter-Individual Biological Differences and Taphonomic Alteration on Human Bone Protein Profiles: Implications for the Development of PMI/AAD Estimation Methods

**DOI:** 10.1101/2020.10.15.341156

**Authors:** Hayley L. Mickleburgh, Ed Schwalbe, Haruka Mizukami, Federica Sellitto, Sefora Starace, Daniel J. Wescott, David O. Carter, Noemi Procopio

## Abstract

Bone proteomics studies using animal proxies and skeletonized human remains have delivered encouraging results in the search for potential biomarkers for precise and accurate post-mortem interval (PMI) and the age-at-death (AAD) estimation in medico-legal investigations. At present, however, the effects of inter-individual biological differences and taphonomic alteration on recovered human bone protein profiles are not well understood. This study investigated the human bone proteome in four human body donors studied throughout decomposition outdoors. The effects of ageing phenomena (*in vivo* and post-mortem), and intrinsic and extrinsic variables on the variety and abundancy of the bone proteome were assessed. Results identified a new potential biomarker for PMI estimation, as well as three potential biomarkers for AAD estimation. The results also suggest that bone mineral density (BMD) may be an important variable affecting the survival and extraction of proteins.

**Highlights:**

- CO3, CO9, COBA2, CO3A1, MGP, PGS2 and TTHY are potential biomarkers for post-mortem interval estimation in skeletonized human remains
- FETUA, ALBU and OLFL3 are potential biomarkers for age-at-death estimation in human remains
- Taphonomic and biological variables play a significant role in survival and extraction rates of proteins in bone
- Bone mineral density may affect survival of proteins in bone, probably due to the effects of the mineral matrix on the movement of decomposer microbes
- Higher bone mineral density may affect the survival and the extraction rate of collagen and mineral-binding proteins
