## Supplementary Data 3 for "The Effects of Inter-Individual Biological Differences and Taphonomic Alteration on Human Bone Protein Profiles: Implications for the Development of PMI/AAD Estimation Methods"

### Sheet: Supp Data 3
Supplementary Data 3 - List of proteins identified in the four bone types.
Proteins identified in all donors have a single tick. Proteins identified in specfic donors (D1-D4) have specific tick signs. To consider the protein as "present", the number of total spectrum counts was ≥ 2 in at least two of the three replicates for each sample.
	Iliac Fresh				Tibia fresh				Iliac Skel				Tibia skel
	D1	D2	D3	D4	D1	D2	D3	D4	D1	D2	D3	D4	D1	D2	D3	D4
Collagen alpha-1(I) chain	✓				✓				✓				✓
Collagen alpha-2(I) chain	✓				✓				✓				✓
Biglycan	✓				✓				✓				✓
Lumican	✓				✓				✓				✓
Chondroadherin	✓				✓				✓				✓
Pigment epithelium-derived factor	✓				✓				✓				✓
Prothrombin	✓				✓				✓				✓
Alpha-2-HS-glycoprotein	✓				✓				✓				✓
Collagen alpha-1(II) chain	✓				✓				✓				✓
Serum albumin	✓				✓				✓				✓
Osteomodulin					✓								✓
Vitronectin	✓				✓				✓				✓
SPARC		✓	✓		✓					✓	✓		✓
Decorin	✓				✓					✓	✓		✓
Collagen alpha-2(V) chain	✓				✓				✓	✓	✓		✓
Thrombospondin-1		✓			✓					✓			✓
Dermatopontin						✓		✓	✓				✓	✓		✓
Kininogen-1	✓	✓	✓		✓				✓		✓	✓	✓
Coagulation factor X	✓	✓	✓		✓				✓	✓	✓		✓
Serine protease HTRA1						✓	✓
Olfactomedin-like protein 3					✓								✓
Extracellular superoxide dismutase [Cu-Zn]		✓			✓								✓	✓		✓
C-type lectin domain family 11 member A						✓	✓	✓					✓	✓	✓
Fibromodulin		✓	✓			✓
Collagen alpha-1(III) chain	✓
Histone H4		✓			✓
Cluster of Vimentin		✓			✓	✓	✓
Cluster of Haptoglobin	✓	✓		✓		✓		✓
Collagen alpha-1(XXII) chain
Cluster of Hemoglobin subunit beta		✓			✓		✓	✓
Osteopontin	✓						✓		✓		✓
Hemoglobin subunit alpha		✓					✓
Procollagen C-endopeptidase enhancer 1													✓	✓	✓
Tetranectin	✓		✓
Lactotransferrin	✓		✓	✓
Prolargin		✓	✓
Protein S100-A9	✓		✓	✓
Aggrecan core protein		✓		✓
Protein S100-A8	✓		✓	✓
Alpha-1-antitrypsin	✓
Matrix Gla protein	✓	✓	✓
Collagen alpha-3(VI) chain		✓	✓	✓
Cluster of Immunoglobulin gamma-1 heavy chain	✓	✓		✓
Cluster of Myosin-7				✓
Neutrophil defensin 1			✓
Ferritin light chain	✓	✓		✓
Myeloblastin			✓	✓
Collagen alpha-1(IV) chain				✓
Fibronectin		✓		✓
Apolipoprotein A-IV	✓
Collagen alpha-1(X) chain				✓
Cluster of Alpha-2-macroglobulin		✓		✓
Coagulation factor IX	✓	✓	✓											✓
Ferritin heavy chain				✓
Collagen alpha-1(V) chain	✓		✓	✓
Clusterin	✓	✓		✓
Serum amyloid P-component	✓			✓
Insulin-like growth factor-binding protein 1	✓	✓
Collagen alpha-5(IV) chain				✓
Alpha-1-acid glycoprotein 1	✓	✓		✓
Collagen alpha-1(VI) chain		✓		✓
Collagen alpha-2(IV) chain				✓
Mimecan		✓		✓
Neutrophil elastase			✓
Collagen alpha-1(XII) chain		✓
Collagen alpha-2(VI) chain		✓
Alpha-1B-glycoprotein		✓
Versican core protein		✓				✓
Alpha-1-acid glycoprotein 2	✓
Transthyretin	✓	✓				✓								✓
Chromogranin-A		✓
Cluster of Actin, cytoplasmic 2		✓
Cluster of Histone H2B type 1-K		✓					✓
Cluster of Histone H2A type 1-B/E		✓					✓
Vitamin K-dependent protein C		✓
Serotransferrin		✓	✓
Cluster of Immunoglobulin heavy constant alpha 1		✓
Bone sialoprotein 2		✓
Cluster of Immunoglobulin kappa constant		✓
Complement component C9	✓	✓
Hemopexin	✓	✓
Secreted phosphoprotein 24	✓		✓
Complement C1q subcomponent subunit C		✓
Apolipoprotein A-I		✓
Leucine-rich alpha-2-glycoprotein	✓	✓
Prelamin-A/C		✓
Alpha-1-antichymotrypsin		✓
Complement C3		✓
Secretogranin-1		✓
Peroxiredoxin-2		✓
Cluster of Tropomyosin beta chain		✓
Pentraxin-related protein PTX3		✓
Cluster of Complement C4-B		✓
Cluster of Peroxiredoxin-1		✓
Tenascin OS=Homo sapiens		✓
Inter-alpha-trypsin inhibitor heavy chain H4		✓
Fibrinogen beta chain		✓
Glyceraldehyde-3-phosphate dehydrogenase		✓
Cluster of 14-3-3 protein zeta/delta
Apolipoprotein E		✓
Ceruloplasmin		✓
Cluster of Putative heat shock protein HSP 90-beta-3
Inter-alpha-trypsin inhibitor heavy chain H1		✓
Cluster of Elongation factor 1-alpha 2		✓
Fatty acid-binding protein, adipocyte		✓
Triosephosphate isomerase		✓
Vitamin D-binding protein		✓
Nucleolin		✓
Cluster of Annexin A2		✓
Cluster of Phosphoglycerate mutase 2		✓
ATP synthase subunit beta, mitochondrial		✓
Heterogeneous nuclear ribonucleoprotein A1		✓
Cluster of Serum amyloid A-2 protein		✓
