## Supplementary Data 5 for "The Effects of Inter-Individual Biological Differences and Taphonomic Alteration on Human Bone Protein Profiles: Implications for the Development of PMI/AAD Estimation Methods"

### Sheet: Iliac fresh vs skeletonised
Supplementary Data 5 - List of proteins more abundant in iliac fresh samples than in iliac skeletonised samples (first sheet) and more abundant in tibia fresh samples than in tibia skeletonised samples (second sheet).
Accession	Anova (p)	q Value	Max fold change	Power	Highest mean condition	Lowest mean condition	Description	Gene name
IGG1_HUMAN	8.99281e-15	4.30735e-13	30.7473	1	Iliac fresh	Iliac skel	Immunoglobulin gamma-1 heavy chain OS=Homo sapiens OX=9606 PE=1 SV=2	IGG1
FRIL_HUMAN	2.4647e-14	4.30735e-13	116.087	1	Iliac fresh	Iliac skel	Ferritin light chain OS=Homo sapiens OX=9606 GN=FTL PE=1 SV=2	FTL
ALBU_HUMAN	2.54241e-14	4.30735e-13	27.2141	1	Iliac fresh	Iliac skel	Serum albumin OS=Homo sapiens OX=9606 GN=ALB PE=1 SV=2	ALBU
PRELP_HUMAN	2.03393e-13	2.58441e-12	144.931	1	Iliac fresh	Iliac skel	Prolargin OS=Homo sapiens OX=9606 GN=PRELP PE=1 SV=1	PRELP
IGKC_HUMAN;IGK_HUMAN	7.77955e-12	7.90806e-11	26.2055	1	Iliac fresh	Iliac skel	Immunoglobulin kappa constant OS=Homo sapiens OX=9606 GN=IGKC PE=1 SV=2	IGKC
H31T_HUMAN;H3C_HUMAN	1.1153e-11	9.44767e-11	21116.8	1	Iliac fresh	Iliac skel	Histone H3.1t OS=Homo sapiens OX=9606 GN=HIST3H3 PE=1 SV=3	H3-4
HEMO_HUMAN	2.11534e-11	1.53592e-10	35.3465	1	Iliac fresh	Iliac skel	Hemopexin OS=Homo sapiens OX=9606 GN=HPX PE=1 SV=2	HPX
PGCA_HUMAN	2.78365e-11	1.76852e-10	185.347	1	Iliac fresh	Iliac skel	Aggrecan core protein OS=Homo sapiens OX=9606 GN=ACAN PE=1 SV=3	ACAN
A1AT_HUMAN	1.72823e-10	9.03029e-10	50.512	1	Iliac fresh	Iliac skel	Alpha-1-antitrypsin OS=Homo sapiens OX=9606 GN=SERPINA1 PE=1 SV=3	SERPINA1
IGHG3_HUMAN	1.95438e-10	9.03029e-10	25.3144	1	Iliac fresh	Iliac skel	Immunoglobulin heavy constant gamma 3 OS=Homo sapiens OX=9606 GN=IGHG3 PE=1 SV=2	IGHG3
CO6A1_HUMAN	3.04353e-10	1.28908e-09	88.7593	1	Iliac fresh	Iliac skel	Collagen alpha-1(VI) chain OS=Homo sapiens OX=9606 GN=COL6A1 PE=1 SV=3	COL6A1
FRIH_HUMAN	5.11313e-10	1.99908e-09	12.6938	1	Iliac fresh	Iliac skel	Ferritin heavy chain OS=Homo sapiens OX=9606 GN=FTH1 PE=1 SV=2	FTH1
IGHG2_HUMAN;IGHG4_HUMAN	1.09085e-09	3.69622e-09	12.2663	1	Iliac fresh	Iliac skel	Immunoglobulin heavy constant gamma 2 OS=Homo sapiens OX=9606 GN=IGHG2 PE=1 SV=2	IGHG2
A1AG2_HUMAN	1.21284e-09	3.85272e-09	172.419	1	Iliac fresh	Iliac skel	Alpha-1-acid glycoprotein 2 OS=Homo sapiens OX=9606 GN=ORM2 PE=1 SV=2	ORM2
C1QA_HUMAN	1.48953e-09	4.45333e-09	4.11266	1	Iliac fresh	Iliac skel	Complement C1q subcomponent subunit A OS=Homo sapiens OX=9606 GN=C1QA PE=1 SV=2	C1QA
CRP_HUMAN	1.78192e-09	5.03154e-09	77.9951	1	Iliac fresh	Iliac skel	C-reactive protein OS=Homo sapiens OX=9606 GN=CRP PE=1 SV=1	CRP
ELNE_HUMAN	2.57463e-09	6.88727e-09	21.4887	1	Iliac fresh	Iliac skel	Neutrophil elastase OS=Homo sapiens OX=9606 GN=ELANE PE=1 SV=1	ELANE
ANT3_HUMAN	3.26301e-09	8.29227e-09	9.9984	1	Iliac fresh	Iliac skel	Antithrombin-III OS=Homo sapiens OX=9606 GN=SERPINC1 PE=1 SV=1	SERPINC1
CO9_HUMAN	1.65461e-08	4.00463e-08	7.87994	1	Iliac fresh	Iliac skel	Complement component C9 OS=Homo sapiens OX=9606 GN=C9 PE=1 SV=2	C9
ASPN_HUMAN	2.96081e-08	6.84026e-08	27.1069	1	Iliac fresh	Iliac skel	Asporin OS=Homo sapiens OX=9606 GN=ASPN PE=1 SV=2	ASPN
A1AG1_HUMAN	1.04178e-07	2.11797e-07	51.6969	1	Iliac fresh	Iliac skel	Alpha-1-acid glycoprotein 1 OS=Homo sapiens OX=9606 GN=ORM1 PE=1 SV=1	AGP1
SAMP_HUMAN	1.09735e-07	2.14514e-07	32.939	1	Iliac fresh	Iliac skel	Serum amyloid P-component OS=Homo sapiens OX=9606 GN=APCS PE=1 SV=2	APCS
CO4A_HUMAN	1.68965e-07	3.18066e-07	114.574	1	Iliac fresh	Iliac skel	Complement C4-A OS=Homo sapiens OX=9606 GN=C4A PE=1 SV=2	C4A
PCOC1_HUMAN	6.3138e-07	1.10657e-06	8.42086	0.999998	Iliac fresh	Iliac skel	Procollagen C-endopeptidase enhancer 1 OS=Homo sapiens OX=9606 GN=PCOLCE PE=1 SV=2	PCOLCE
IGLC2_HUMAN;IGLC3_HUMAN;IGL1_HUMAN;IGLC1_HUMAN;IGLC6_HUMAN;IGLC7_HUMAN	2.44147e-06	3.84225e-06	9.69229	0.999974	Iliac fresh	Iliac skel	Immunoglobulin lambda constant 2 OS=Homo sapiens OX=9606 GN=IGLC2 PE=1 SV=1	IGLC2
A2GL_HUMAN	2.49468e-06	3.84225e-06	27.6373	0.999973	Iliac fresh	Iliac skel	Leucine-rich alpha-2-glycoprotein OS=Homo sapiens OX=9606 GN=LRG1 PE=1 SV=2	HIST3H3
FINC_HUMAN	2.58356e-06	3.86211e-06	6.84298	0.999971	Iliac fresh	Iliac skel	Fibronectin OS=Homo sapiens OX=9606 GN=FN1 PE=1 SV=5	FN1
CO6A2_HUMAN	2.79383e-06	3.94442e-06	75.2167	0.999967	Iliac fresh	Iliac skel	Collagen alpha-2(VI) chain OS=Homo sapiens OX=9606 GN=COL6A2 PE=1 SV=4	COL6A2
ILEU_HUMAN	3.14198e-06	4.20247e-06	87.1657	0.99996	Iliac fresh	Iliac skel	Leukocyte elastase inhibitor OS=Homo sapiens OX=9606 GN=SERPINB1 PE=1 SV=1	SERPINB1
CSPG2_HUMAN	5.38314e-06	6.67324e-06	65.1739	0.999901	Iliac fresh	Iliac skel	Versican core protein OS=Homo sapiens OX=9606 GN=VCAN PE=1 SV=3	VCAN
A2MG_HUMAN;PZP_HUMAN	6.36957e-06	7.70808e-06	15.5203	0.999871	Iliac fresh	Iliac skel	Alpha-2-macroglobulin OS=Homo sapiens OX=9606 GN=A2M PE=1 SV=3	A2M
PGS2_HUMAN	7.49599e-06	8.75911e-06	8.41182	0.999833	Iliac fresh	Iliac skel	Decorin OS=Homo sapiens OX=9606 GN=DCN PE=1 SV=1	DCN
HPT_HUMAN;HPTR_HUMAN	7.58276e-06	8.75911e-06	204.373	0.99983	Iliac fresh	Iliac skel	Haptoglobin OS=Homo sapiens OX=9606 GN=HP PE=1 SV=1	HP
CILP1_HUMAN	7.80233e-06	8.81246e-06	23.4861	0.999823	Iliac fresh	Iliac skel	Cartilage intermediate layer protein 1 OS=Homo sapiens OX=9606 GN=CILP PE=1 SV=4	CILP
IBP3_HUMAN	8.02001e-06	8.86141e-06	5.12817	0.999815	Iliac fresh	Iliac skel	Insulin-like growth factor-binding protein 3 OS=Homo sapiens OX=9606 GN=IGFBP3 PE=1 SV=2	IGFBP3
SPP24_HUMAN	9.93088e-06	1.07393e-05	9.07108	0.999744	Iliac fresh	Iliac skel	Secreted phosphoprotein 24 OS=Homo sapiens OX=9606 GN=SPP2 PE=1 SV=1	SPP2
S10A8_HUMAN	1.18572e-05	1.22991e-05	44.0795	0.999667	Iliac fresh	Iliac skel	Protein S100-A8 OS=Homo sapiens OX=9606 GN=S100A8 PE=1 SV=1	S100A8
FA9_HUMAN	1.27283e-05	1.27491e-05	3.92465	0.999631	Iliac fresh	Iliac skel	Coagulation factor IX OS=Homo sapiens OX=9606 GN=F9 PE=1 SV=2	F9
TRFE_HUMAN	1.27927e-05	1.27491e-05	9.17148	0.999628	Iliac fresh	Iliac skel	Serotransferrin OS=Homo sapiens OX=9606 GN=TF PE=1 SV=3	TF
BIP_HUMAN	1.34916e-05	1.3187e-05	17.7658	0.999598	Iliac fresh	Iliac skel	Endoplasmic reticulum chaperone BiP OS=Homo sapiens OX=9606 GN=HSPA5 PE=1 SV=2	HSPA5
TETN_HUMAN	1.64307e-05	1.57567e-05	6.54883	0.999468	Iliac fresh	Iliac skel	Tetranectin OS=Homo sapiens OX=9606 GN=CLEC3B PE=1 SV=3	CLEC3B
CO5A1_HUMAN	2.06843e-05	1.94685e-05	3.56491	0.999267	Iliac fresh	Iliac skel	Collagen alpha-1(V) chain OS=Homo sapiens OX=9606 GN=COL5A1 PE=1 SV=3	COL5A1
NPM_HUMAN	2.10863e-05	1.9486e-05	7.789	0.999247	Iliac fresh	Iliac skel	Nucleophosmin OS=Homo sapiens OX=9606 GN=NPM1 PE=1 SV=2	NPM1
FA10_HUMAN	2.28266e-05	2.07176e-05	2.43817	0.999161	Iliac fresh	Iliac skel	Coagulation factor X OS=Homo sapiens OX=9606 GN=F10 PE=1 SV=2	F10
CO3A1_HUMAN	2.74586e-05	2.44844e-05	8.55143	0.998926	Iliac fresh	Iliac skel	Collagen alpha-1(III) chain OS=Homo sapiens OX=9606 GN=COL3A1 PE=1 SV=4	COL3A1
COBA2_HUMAN	3.90586e-05	3.36473e-05	4.11442	0.998304	Iliac fresh	Iliac skel	Collagen alpha-2(XI) chain OS=Homo sapiens OX=9606 GN=COL11A2 PE=1 SV=5	COL11A2
IBP1_HUMAN	4.16138e-05	3.5251e-05	8.94423	0.998162	Iliac fresh	Iliac skel	Insulin-like growth factor-binding protein 1 OS=Homo sapiens OX=9606 GN=IGFBP1 PE=1 SV=1	IGFBP1
CO4A2_HUMAN	5.58856e-05	4.58136e-05	16.2522	0.997355	Iliac fresh	Iliac skel	Collagen alpha-2(IV) chain OS=Homo sapiens OX=9606 GN=COL4A2 PE=1 SV=4	COL4A2
TPM4_HUMAN;TPM1_HUMAN	6.07605e-05	4.90192e-05	22.7802	0.997074	Iliac fresh	Iliac skel	Tropomyosin alpha-4 chain OS=Homo sapiens OX=9606 GN=TPM4 PE=1 SV=3	TPM4
CO6A3_HUMAN	6.50473e-05	5.16577e-05	9.97958	0.996826	Iliac fresh	Iliac skel	Collagen alpha-3(VI) chain OS=Homo sapiens OX=9606 GN=COL6A3 PE=1 SV=5	COL6A3
H4_HUMAN	7.25214e-05	5.5848e-05	126.122	0.996391	Iliac fresh	Iliac skel	Histone H4 OS=Homo sapiens OX=9606 GN=H4C1 PE=1 SV=2	H4FA
APOC1_HUMAN	8.51483e-05	6.45931e-05	16.987	0.995652	Iliac fresh	Iliac skel	Apolipoprotein C-I OS=Homo sapiens OX=9606 GN=APOC1 PE=1 SV=1	APOC1
MIME_HUMAN	0.000112298	8.27194e-05	6.01085	0.994058	Iliac fresh	Iliac skel	Mimecan OS=Homo sapiens OX=9606 GN=OGN PE=1 SV=1	OGN
MGP_HUMAN	0.000127123	9.23024e-05	3.26723	0.993191	Iliac fresh	Iliac skel	Matrix Gla protein OS=Homo sapiens OX=9606 GN=MGP PE=1 SV=2	MGP
LUM_HUMAN	0.000156958	0.00011236	2.21215	0.991459	Iliac fresh	Iliac skel	Lumican OS=Homo sapiens OX=9606 GN=LUM PE=1 SV=2	LUM
CO5A2_HUMAN	0.000166959	0.000117859	2.37673	0.990883	Iliac fresh	Iliac skel	Collagen alpha-2(V) chain OS=Homo sapiens OX=9606 GN=COL5A2 PE=1 SV=3	COL5A2
PRDX1_HUMAN;PRDX4_HUMAN	0.00020108	0.000138109	38.7748	0.988941	Iliac fresh	Iliac skel	Peroxiredoxin-1 OS=Homo sapiens OX=9606 GN=PRDX1 PE=1 SV=1	PRDX1
HBA_HUMAN;HBAZ_HUMAN	0.000231168	0.000152328	32.9415	0.987259	Iliac fresh	Iliac skel	Hemoglobin subunit alpha OS=Homo sapiens OX=9606 GN=HBA1 PE=1 SV=2	HBA1
FMOD_HUMAN	0.000233993	0.000152328	12.1352	0.987102	Iliac fresh	Iliac skel	Fibromodulin OS=Homo sapiens OX=9606 GN=FMOD PE=1 SV=2	FMOD
CLUS_HUMAN	0.000265739	0.000166399	2.83681	0.985361	Iliac fresh	Iliac skel	Clusterin OS=Homo sapiens OX=9606 GN=CLU PE=1 SV=1	CLU
CATG_HUMAN	0.00026846	0.000166399	45.7873	0.985213	Iliac fresh	Iliac skel	Cathepsin G OS=Homo sapiens OX=9606 GN=CTSG PE=1 SV=2	CTSG
CAP7_HUMAN	0.000315134	0.000190679	7.37253	0.982712	Iliac fresh	Iliac skel	Azurocidin OS=Homo sapiens OX=9606 GN=AZU1 PE=1 SV=3	AZU1
HBD_HUMAN	0.000370805	0.000219146	154.187	0.979812	Iliac fresh	Iliac skel	Hemoglobin subunit delta OS=Homo sapiens OX=9606 GN=HBD PE=1 SV=2	HBD
SODE_HUMAN	0.000481278	0.000274847	7.10084	0.974303	Iliac fresh	Iliac skel	Extracellular superoxide dismutase [Cu-Zn] OS=Homo sapiens OX=9606 GN=SOD3 PE=1 SV=2	SOD3
S10A9_HUMAN	0.000496262	0.000280255	6.48912	0.973579	Iliac fresh	Iliac skel	Protein S100-A9 OS=Homo sapiens OX=9606 GN=S100A9 PE=1 SV=1	S100A9
A1BG_HUMAN	0.000569913	0.000318312	22.0847	0.970094	Iliac fresh	Iliac skel	Alpha-1B-glycoprotein OS=Homo sapiens OX=9606 GN=A1BG PE=1 SV=4	A1BG
APOA4_HUMAN	0.000786297	0.000429724	3.31758	0.96048	Iliac fresh	Iliac skel	Apolipoprotein A-IV OS=Homo sapiens OX=9606 GN=APOA4 PE=1 SV=3	APOA4
VTDB_HUMAN	0.000820709	0.000439087	22.1297	0.959027	Iliac fresh	Iliac skel	Vitamin D-binding protein OS=Homo sapiens OX=9606 GN=GC PE=1 SV=2	GC
COGA1_HUMAN	0.00103954	0.000539139	6.88455	0.950197	Iliac fresh	Iliac skel	Collagen alpha-1(XVI) chain OS=Homo sapiens OX=9606 GN=COL16A1 PE=1 SV=2	COL16A1
IGHA1_HUMAN;IGA2_HUMAN	0.00139555	0.000709303	9.40349	0.937092	Iliac fresh	Iliac skel	Immunoglobulin heavy constant alpha 1 OS=Homo sapiens OX=9606 GN=IGHA1 PE=1 SV=2	IGHA1
TRFL_HUMAN	0.00229614	0.00110097	9.65615	0.908806	Iliac fresh	Iliac skel	Lactotransferrin OS=Homo sapiens OX=9606 GN=LTF PE=1 SV=6	LTF
OMD_HUMAN	0.00244427	0.00116105	2.05939	0.904651	Iliac fresh	Iliac skel	Osteomodulin OS=Homo sapiens OX=9606 GN=OMD PE=1 SV=1	OMD
COAA1_HUMAN	0.00272977	0.00128466	15.7285	0.896953	Iliac fresh	Iliac skel	Collagen alpha-1(X) chain OS=Homo sapiens OX=9606 GN=COL10A1 PE=1 SV=2	COL10A1
MYG_HUMAN	0.0036094	0.00168304	Infinity	0.875387	Iliac fresh	Iliac skel	Myoglobin OS=Homo sapiens OX=9606 GN=MB PE=1 SV=2	MB
CO2A1_HUMAN	0.0042567	0.00196682	3.90932	0.861167	Iliac fresh	Iliac skel	Collagen alpha-1(II) chain OS=Homo sapiens OX=9606 GN=COL2A1 PE=1 SV=3	COL2A1
PPBT_HUMAN	0.00432127	0.00197867	15.426	0.859812	Iliac fresh	Iliac skel	Alkaline phosphatase, tissue-nonspecific isozyme OS=Homo sapiens OX=9606 GN=ALPL PE=1 SV=4	ALPL
HBB_HUMAN;HBE_HUMAN	0.00445994	0.00202393	141.049	0.856939	Iliac fresh	Iliac skel	Hemoglobin subunit beta OS=Homo sapiens OX=9606 GN=HBB PE=1 SV=2	HBB
OSTP_HUMAN	0.00615929	0.00274607	3.39656	0.825093	Iliac fresh	Iliac skel	Osteopontin OS=Homo sapiens OX=9606 GN=SPP1 PE=1 SV=1	SPP1
KNG1_HUMAN	0.00640222	0.00282955	2.39205	0.820968	Iliac fresh	Iliac skel	Kininogen-1 OS=Homo sapiens OX=9606 GN=KNG1 PE=1 SV=2	KNG1
ACTB_HUMAN;ACTC_HUMAN;POTEE_HUMAN;ACTA_HUMAN;ACTBM_HUMAN	0.00800743	0.00344903	4.05152	0.795788	Iliac fresh	Iliac skel	Actin, cytoplasmic 1 OS=Homo sapiens OX=9606 GN=ACTB PE=1 SV=1	ACTB
PERM_HUMAN	0.00984725	0.00410242	7.00925	0.770487	Iliac fresh	Iliac skel	Myeloperoxidase OS=Homo sapiens OX=9606 GN=MPO PE=1 SV=1	MPO
TPIS_HUMAN	0.0108455	0.00448157	10.1389	0.758006	Iliac fresh	Iliac skel	Triosephosphate isomerase OS=Homo sapiens OX=9606 GN=TPI1 PE=1 SV=3	TPI1
CHAD_HUMAN	0.01143	0.00468229	2.73188	0.751043	Iliac fresh	Iliac skel	Chondroadherin OS=Homo sapiens OX=9606 GN=CHAD PE=1 SV=2	CHAD
G3P_HUMAN	0.0115155	0.00468229	10.5597	0.750045	Iliac fresh	Iliac skel	Glyceraldehyde-3-phosphate dehydrogenase OS=Homo sapiens OX=9606 GN=GAPDH PE=1 SV=3	GAPDH
PRDX2_HUMAN	0.0125993	0.00506948	58.9066	0.737794	Iliac fresh	Iliac skel	Peroxiredoxin-2 OS=Homo sapiens OX=9606 GN=PRDX2 PE=1 SV=5	PRDX2
AACT_HUMAN	0.012889	0.00511792	5.70998	0.734641	Iliac fresh	Iliac skel	Alpha-1-antichymotrypsin OS=Homo sapiens OX=9606 GN=SERPINA3 PE=1 SV=2	SERPINA3
FETUA_HUMAN	0.0186359	0.00706858	2.01256	0.680309	Iliac fresh	Iliac skel	Alpha-2-HS-glycoprotein OS=Homo sapiens OX=9606 GN=AHSG PE=1 SV=2	AHSG
IC1_HUMAN	0.0192616	0.00719845	22.6603	0.675159	Iliac fresh	Iliac skel	Plasma protease C1 inhibitor OS=Homo sapiens OX=9606 GN=SERPING1 PE=1 SV=2	SERPING1
OSTCN_HUMAN	0.0216322	0.00802538	3.62291	0.6567	Iliac fresh	Iliac skel	Osteocalcin OS=Homo sapiens OX=9606 GN=BGLAP PE=1 SV=2	BGLAP
FIBB_HUMAN	0.0226879	0.00835604	38.9769	0.648966	Iliac fresh	Iliac skel	Fibrinogen beta chain OS=Homo sapiens OX=9606 GN=FGB PE=1 SV=2	FGB
FA7_HUMAN	0.0233556	0.00854008	2.15226	0.644214	Iliac fresh	Iliac skel	Coagulation factor VII OS=Homo sapiens OX=9606 GN=F7 PE=1 SV=1	F7
TTHY_HUMAN	0.0236271	0.00854147	56.1295	0.642311	Iliac fresh	Iliac skel	Transthyretin OS=Homo sapiens OX=9606 GN=TTR PE=1 SV=1	TTR
ITIH2_HUMAN	0.0269319	0.0095723	24.6873	0.620406	Iliac fresh	Iliac skel	Inter-alpha-trypsin inhibitor heavy chain H2 OS=Homo sapiens OX=9606 GN=ITIH2 PE=1 SV=2	ITIH2
VTNC_HUMAN	0.029844	0.0105337	2.20413	0.602788	Iliac fresh	Iliac skel	Vitronectin OS=Homo sapiens OX=9606 GN=VTN PE=1 SV=1	VTN
CAH1_HUMAN	0.0346053	0.0120469	9.42404	0.576754	Iliac fresh	Iliac skel	Carbonic anhydrase 1 OS=Homo sapiens OX=9606 GN=CA1 PE=1 SV=2	CA1
CO3_HUMAN	0.046821	0.0158648	5.00055	0.52154	Iliac fresh	Iliac skel	Complement C3 OS=Homo sapiens OX=9606 GN=C3 PE=1 SV=2	C3

### Sheet: Tibia fresh vs skeletonised
Table S5 - List of proteins more abundant in iliac fresh samples than in iliac skeletonised samples (first sheet) and more abundant in tibia fresh samples than in tibia skeletonised samples (second sheet).
Accession	Anova (p)	q Value	Max fold change	Power	Highest mean condition	Lowest mean condition	Mass	Description	Gene name
H2A1H_HUMAN;H2A1B_HUMAN;H2A1A_HUMAN;H2A2B_HUMAN	8.1e-15	1.48e-12	153.876	1	Tibia fresh	Tibia skel	13898	Histone H2A type 1-H OS=Homo sapiens OX=9606 GN=HIST1H2AH PE=1 SV=3	HIST1H2AH
H4_HUMAN	7.54e-09	3.44e-07	173.071	1	Tibia fresh	Tibia skel	11360	Histone H4 OS=Homo sapiens OX=9606 GN=H4C1 PE=1 SV=2	H4FA
VIME_HUMAN;PERI_HUMAN;AINX_HUMAN	3.69e-07	1.33e-05	11.9761	0.999999	Tibia fresh	Tibia skel	53676	Vimentin OS=Homo sapiens OX=9606 GN=VIM PE=1 SV=4	VIM
ACTB_HUMAN;ACTC_HUMAN;POTEE_HUMAN;ACTA_HUMAN;ACTBM_HUMAN	1.8e-06	4.68e-05	5.1528	0.999985	Tibia fresh	Tibia skel	42052	Actin, cytoplasmic 1 OS=Homo sapiens OX=9606 GN=ACTB PE=1 SV=1	ACTB
HPT_HUMAN;HPTR_HUMAN	3.7e-06	7.02e-05	6.31044	0.999947	Tibia fresh	Tibia skel	45861	Haptoglobin OS=Homo sapiens OX=9606 GN=HP PE=1 SV=1	HP
HBA_HUMAN;HBAZ_HUMAN	3.84e-06	7.02e-05	3.98815	0.999943	Tibia fresh	Tibia skel	15305	Hemoglobin subunit alpha OS=Homo sapiens OX=9606 GN=HBA1 PE=1 SV=2	HBA1
ASPN_HUMAN	9.98e-06	0.00016569	4.20786	0.999742	Tibia fresh	Tibia skel	43788	Asporin OS=Homo sapiens OX=9606 GN=ASPN PE=1 SV=2	ASPN
GELS_HUMAN	2.04e-05	0.00031017	2.4572	0.999282	Tibia fresh	Tibia skel	86043	Gelsolin OS=Homo sapiens OX=9606 GN=GSN PE=1 SV=1	GSN
H31T_HUMAN;H3C_HUMAN	6.69e-05	0.00087313	160.758	0.996716	Tibia fresh	Tibia skel	15613	Histone H3.1t OS=Homo sapiens OX=9606 GN=HIST3H3 PE=1 SV=3	H3-4
LMNA_HUMAN	0.00015072	0.00172029	3.959	0.991819	Tibia fresh	Tibia skel	74380	Prelamin-A/C OS=Homo sapiens OX=9606 GN=LMNA PE=1 SV=1	LMNA
HBB_HUMAN;HBE_HUMAN	0.0003192	0.00297193	2.0474	0.982497	Tibia fresh	Tibia skel	16102	Hemoglobin subunit beta OS=Homo sapiens OX=9606 GN=HBB PE=1 SV=2	HBB
TPM4_HUMAN;TPM1_HUMAN	0.00038874	0.00338054	16.3794	0.978896	Tibia fresh	Tibia skel	28619	Tropomyosin alpha-4 chain OS=Homo sapiens OX=9606 GN=TPM4 PE=1 SV=3	TPM4
A1BG_HUMAN	0.00054819	0.00455042	3.45916	0.971109	Tibia fresh	Tibia skel	54790	Alpha-1B-glycoprotein OS=Homo sapiens OX=9606 GN=A1BG PE=1 SV=4	A1BG
PRELP_HUMAN	0.00058744	0.00466418	4.09733	0.969282	Tibia fresh	Tibia skel	44181	Prolargin OS=Homo sapiens OX=9606 GN=PRELP PE=1 SV=1	PRELP
PGS2_HUMAN	0.00067708	0.00515192	2.60444	0.965224	Tibia fresh	Tibia skel	40064	Decorin OS=Homo sapiens OX=9606 GN=DCN PE=1 SV=1	DCN
TRFE_HUMAN	0.00142585	0.00897875	4.27677	0.936038	Tibia fresh	Tibia skel	79294	Serotransferrin OS=Homo sapiens OX=9606 GN=TF PE=1 SV=3	TF
IGHG3_HUMAN	0.0017207	0.0104743	3.60226	0.926195	Tibia fresh	Tibia skel	42287	Immunoglobulin heavy constant gamma 3 OS=Homo sapiens OX=9606 GN=IGHG3 PE=1 SV=2	IGHG3
PTX3_HUMAN	0.0102024	0.0496228	25.5195	0.765956	Tibia fresh	Tibia skel	42519	Pentraxin-related protein PTX3 OS=Homo sapiens OX=9606 GN=PTX3 PE=1 SV=3	PTX3
CSPG2_HUMAN	0.0160384	0.0678756	8.1309	0.70314	Tibia fresh	Tibia skel	374585	Versican core protein OS=Homo sapiens OX=9606 GN=VCAN PE=1 SV=3	VCAN
CHAD_HUMAN	2.91e-05	0.0004083	2.62628	0.998842	Tibia skel	Tibia fresh	40964	Chondroadherin OS=Homo sapiens OX=9606 GN=CHAD PE=1 SV=2	CHAD
OLFL3_HUMAN	0.00105121	0.00710992	2.04661	0.949745	Tibia skel	Tibia fresh	46380	Olfactomedin-like protein 3 OS=Homo sapiens OX=9606 GN=OLFML3 PE=2 SV=1	OLFML3
FA7_HUMAN	0.00123161	0.00803258	3.12788	0.942955	Tibia skel	Tibia fresh	53043	Coagulation factor VII OS=Homo sapiens OX=9606 GN=F7 PE=1 SV=1	F7
PRTN3_HUMAN	0.0163541	0.0678756	4.7206	0.70023	Tibia skel	Tibia fresh	28245	Myeloblastin OS=Homo sapiens OX=9606 GN=PRTN3 PE=1 SV=3	PRTN3
