## Supplementary Data 6 for "The Effects of Inter-Individual Biological Differences and Taphonomic Alteration on Human Bone Protein Profiles: Implications for the Development of PMI/AAD Estimation Methods"

### Sheet: Supp Data 6
Supplementary Data 6 - Relative abundances of proteins extracted from fresh samples only and grouped by donors (D1, D2, D3, D4).
												Normalized abundance
												D1						D2						D3						D4
Accession	Peptide count	Unique peptides	Confidence score	Anova (p)	q Value	Max fold change	Power	Highest mean condition	Lowest mean condition	Mass	Description	NP-1	NP-2	NP-3	NP-4	NP-5	NP-6	NP-13	NP-14	NP-15	NP-16	NP-17	NP-18	NP-25	NP-26	NP-27	NP-28	NP-29	NP-30	NP-37	NP-38	NP-39	NP-40	NP-41	NP-42
PTX3_HUMAN	2	2	137.34	2.42e-07	2.37e-05	182.329	1	D2	D3	42519	Pentraxin-related protein PTX3 OS=Homo sapiens OX=9606 GN=PTX3 PE=1 SV=3	5305.02	112.47	2179.82	850.383	533.391	724.313	97514	168952	176726	36914.2	28069.9	45467.7	859.499	515.613	309.504	788.854	319.105	243.938	9368.51	1683.89	431.829	290.072	643.104	4459.38
VTNC_HUMAN	16	16	790.47	1.29e-05	0.000420156	4.37895	0.999914	D2	D4	55069	Vitronectin OS=Homo sapiens OX=9606 GN=VTN PE=1 SV=1	439285	454517	410188	274284	172307	235014	966282	1.5061e+06	1.25686e+06	662051	457376	820815	274938	363987	254590	539203	432042	221448	157459	136005	272736	230616	258895	239000
VIME_HUMAN;PERI_HUMAN;AINX_HUMAN	29	29	1946.92	5.66e-05	0.0013845	89.0407	0.999102	D2	D1	53676	Vimentin OS=Homo sapiens OX=9606 GN=VIM PE=1 SV=4	5711.32	7031.85	17328.6	26515.8	20440.1	39310.8	2.08748e+06	5.12826e+06	2.5392e+06	53738.3	92468.1	457699	5542.76	4474.73	6111.27	68445.1	41250.4	49123.3	6672.54	10737.7	13854.5	26875.8	22327.7	35879.6
G3P_HUMAN	3	3	171.51	0.000263306	0.00461182	17.3711	0.993532	D2	D1	36201	Glyceraldehyde-3-phosphate dehydrogenase OS=Homo sapiens OX=9606 GN=GAPDH PE=1 SV=3	2974.73	2217.24	2834.09	1490.93	2271.03	3888.4	48158.2	133503	69166.9	5062.41	8969.56	7457.2	4227.91	4049.02	4590.8	6037.29	9033.68	2909.55	4182.11	1616.94	2604.67	3645.64	5498.5	3703.64
ITIH1_HUMAN	3	3	222.63	0.000282689	0.00461182	38.0651	0.992986	D2	D4	101782	Inter-alpha-trypsin inhibitor heavy chain H1 OS=Homo sapiens OX=9606 GN=ITIH1 PE=1 SV=3	4114.87	3110.65	5542.25	2170.94	5819.25	2212.05	227123	383006	214460	7379.46	7119.97	17571.7	2511.41	2483.87	2781.62	7567.46	5674.65	3887.71	1727.38	1588.04	1993.95	6984	6075.53	4136.25
TENA_HUMAN	5	5	278.77	0.000489423	0.00684386	16.574	0.987245	D2	D1	246345	Tenascin OS=Homo sapiens OX=9606 GN=TNC PE=1 SV=3	2299.36	4761.42	4799.82	7112.07	6781.3	12467.1	133165	243052	183013	17926.5	20925.3	35394.8	2663.18	2781.87	2710.05	21770.3	15971.7	9681.6	4883.48	5456.2	2069.46	17895.6	17264.1	20394.3
LMNA_HUMAN	9	9	479.49	0.000710555	0.00772805	13.8232	0.981374	D2	D1	74380	Prelamin-A/C OS=Homo sapiens OX=9606 GN=LMNA PE=1 SV=1	1998.85	4397.01	3120.3	2105.23	9227.47	6058.19	45569.5	185996	103660	5455.51	10244.1	21015.4	4434.67	1873.88	3167.86	10311.5	7503.28	4724.97	5838.6	8194.78	5750.26	1927.77	2709.77	3552.81
PROC_HUMAN	4	4	286.73	0.00111613	0.00916294	15.8594	0.971361	D2	D1	53406	Vitamin K-dependent protein C OS=Homo sapiens OX=9606 GN=PROC PE=1 SV=1	5653.08	4658.69	2902.13	10043.1	6065.93	8979.57	73917.1	335247	135202	17611.5	11773.2	33705.8	4418.5	7322.09	3661.23	28440.2	23899.3	17154.6	5743.02	4611.93	16000.7	10945.5	6571.21	13974.1
H4_HUMAN	8	8	460.74	0.00112331	0.00916294	11.6187	0.971192	D2	D1	11360	Histone H4 OS=Homo sapiens OX=9606 GN=H4C1 PE=1 SV=2	11866.2	7237.08	3449.44	52025	20033.7	34591.8	249955	439839	464976	93978.1	71328.7	181104	3427.58	10251.4	10822.1	139873	90139.9	25990	17812.9	6352.76	16615	22778.2	56075.4	44463.8
GELS_HUMAN	3	3	139.87	0.00131119	0.00964219	13.1255	0.966855	D2	D4	86043	Gelsolin OS=Homo sapiens OX=9606 GN=GSN PE=1 SV=1	2977.83	508.217	4036.68	8312.01	7544.92	6819.03	78880.9	123350	84682.1	10194.3	12095.2	15325.6	2575.51	3330.31	2813.04	16584.9	13907.4	4489.02	1485.61	1125.51	1708.76	3197.7	7806.16	9401.25
PEDF_HUMAN	16	16	958.85	0.00148256	0.00967469	3.09588	0.963041	D2	D1	46454	Pigment epithelium-derived factor OS=Homo sapiens OX=9606 GN=SERPINF1 PE=1 SV=4	168739	199162	170907	449232	213916	276862	401039	948938	628483	793799	777036	1.02895e+06	149768	522564	204848	769636	555542	321591	157516	115512	247738	204179	350025	496940
ACTN1_HUMAN	2	2	80.16	0.00165115	0.0100097	77.6482	0.959409	D2	D1	103563	Alpha-actinin-1 OS=Homo sapiens OX=9606 GN=ACTN1 PE=1 SV=2	42.7804	604.709	864.864	216.844	1401.81	0	65707	82785.2	80998.5	2440.46	2489.53	8696.41	248.344	1540.68	586.577	229.157	1213.18	119.973	9117.95	8421	2315.29	396.262	856.558	651.424
CHAD_HUMAN	21	21	1190.31	0.00173842	0.0100097	3.98146	0.957573	D3	D1	40964	Chondroadherin OS=Homo sapiens OX=9606 GN=CHAD PE=1 SV=2	214793	109718	81081.2	240737	121288	165967	233126	367540	425652	449094	419834	748697	220825	1.50289e+06	775025	441238	517281	259773	161532	175819	502915	162325	213180	348054
PGS2_HUMAN	24	24	1588.65	0.00205845	0.0106048	6.45214	0.951072	D2	D1	40064	Decorin OS=Homo sapiens OX=9606 GN=DCN PE=1 SV=1	474211	320889	230577	377713	253813	678316	1.66921e+06	5.95788e+06	4.2275e+06	703112	830771	1.68061e+06	584398	1.39368e+06	746992	1.31641e+06	1.16742e+06	392647	1.04985e+06	1.55906e+06	844899	286011	568941	1.18513e+06
SPRC_HUMAN	6	6	334.58	0.00250403	0.0116794	4.40464	0.942562	D2	D1	35465	SPARC OS=Homo sapiens OX=9606 GN=SPARC PE=1 SV=1	267089	159988	109325	179837	69382.5	112305	235773	524914	397727	712844	634958	1.44882e+06	382223	1.0168e+06	401699	904760	908713	296300	69644.1	112429	664237	283941	388933	560974
RLA2_HUMAN	2	2	124.62	0.00453886	0.0185119	29.89	0.909441	D2	D3	11658	60S acidic ribosomal protein P2 OS=Homo sapiens OX=9606 GN=RPLP2 PE=1 SV=1	627.097	1220.1	801.747	1786.66	457.315	561.43	23410.2	80200.8	35855.6	1510.89	622.606	3852.24	281.086	1041.99	1060.66	1249.12	1179.49	53.9019	1168.6	315.011	1362.33	1086.01	1451.47	745.653
ITIH2_HUMAN	2	2	87.53	0.00519936	0.0203575	57.3881	0.900161	D2	D3	106853	Inter-alpha-trypsin inhibitor heavy chain H2 OS=Homo sapiens OX=9606 GN=ITIH2 PE=1 SV=2	399.257	1230.83	4435.14	1253.23	442.516	0	43012.8	84119.2	146176	17092.1	15336.6	12213.5	1910.36	1490.04	396.139	1443	0	300.813	381.048	343.177	1537.69	343.713	890.368	2807.6
CMGA_HUMAN	17	17	1187.1	0.00566382	0.0213231	64.784	0.893962	D2	D4	50829	Chromogranin-A OS=Homo sapiens OX=9606 GN=CHGA PE=1 SV=7	84985.8	51700.5	43895.6	79071.8	76235	91891.7	4.22118e+06	1.41123e+07	6.69631e+06	67593.6	119163	91490.2	95212.2	88471.5	81070.9	80044.4	74464.6	160770	59184	52866.7	50737.2	57837.4	82798.9	87227.9
HPT_HUMAN;HPTR_HUMAN	10	10	756.27	0.00651913	0.0227901	134.499	0.883159	D1	D3	45861	Haptoglobin OS=Homo sapiens OX=9606 GN=HP PE=1 SV=1	1.24026e+06	1.56253e+06	3.22671e+06	18210.2	13876.6	17395	1.22083e+06	2.68477e+06	1.26976e+06	46803.2	61786.7	57603.6	6610.93	12269	3269.41	8507.7	5166.51	9373.86	296718	302506	427422	26073.9	34337.2	34341.8
PGS1_HUMAN	38	38	2578.48	0.00868115	0.0293018	4.16645	0.858703	D2	D1	42027	Biglycan OS=Homo sapiens OX=9606 GN=BGN PE=1 SV=2	244984	230282	184761	938873	499447	751213	1.68669e+06	2.9959e+06	2.5607e+06	1.24755e+06	1.6027e+06	1.77902e+06	111323	649996	269640	1.82931e+06	1.79908e+06	721108	340375	264222	416735	555900	976792	1.47478e+06
THRB_HUMAN	30	30	1732.61	0.010334	0.0306527	3.54407	0.842148	D2	D4	71475	Prothrombin OS=Homo sapiens OX=9606 GN=F2 PE=1 SV=2	658116	687434	647897	2.57451e+06	1.75544e+06	2.35124e+06	2.03846e+06	6.06011e+06	3.18387e+06	4.16478e+06	5.54267e+06	4.23501e+06	897565	1.31704e+06	871267	5.2845e+06	5.99339e+06	3.491e+06	319326	229714	634489	1.11523e+06	1.62586e+06	3.19288e+06
CO3_HUMAN	5	5	266.42	0.0124819	0.0352006	6.82613	0.822737	D2	D3	188569	Complement C3 OS=Homo sapiens OX=9606 GN=C3 PE=1 SV=2	15485.4	17250.8	32197.7	11698.2	25325.6	6730.09	75006.5	65251.2	111793	16161.2	8857.62	7953.41	1012.68	5499.08	9390.27	7355.05	4318.92	14178.6	17320.4	12190.8	13145.9	15305.7	10471.5	13165.8
ITIH4_HUMAN	4	4	142.44	0.0164558	0.040359	36.8898	0.791504	D2	D1	103521	Inter-alpha-trypsin inhibitor heavy chain H4 OS=Homo sapiens OX=9606 GN=ITIH4 PE=1 SV=4	1703.43	639.462	700.9	716.457	504.535	760.155	52794.1	80355.1	48629.1	934.695	601.216	2054.68	521.982	4739.52	816.392	646.376	1578.27	545.572	569.68	3797.54	387.558	1912.14	264	401.062
MYH9_HUMAN	3	3	146.08	0.0195838	0.0467421	84.9911	0.770103	D2	D1	227646	Myosin-9 OS=Homo sapiens OX=9606 GN=MYH9 PE=1 SV=4	270.229	425.003	591.762	92.6897	0	153.279	25621.4	68757.6	28633.5	663.539	833.461	5778.73	529.163	482.619	469.969	287.196	210.85	0	1012.67	0	457.883	423.459	120.36	256.659
VWF_HUMAN	3	3	178.37	0.0205659	0.046816	24.3596	0.763843	D2	D1	322401	von Willebrand factor OS=Homo sapiens OX=9606 GN=VWF PE=1 SV=4	1016.45	431.267	123.339	405.563	1052.6	1160.94	20626.5	46912.5	30387.1	693.631	807.038	2643.91	747.681	278.665	569.224	1177.4	1227.67	867.199	1.94102	166.518	1063.83	908.874	2382.12	228.577
APOA1_HUMAN	6	6	348.94	0.0212317	0.0472331	29.0394	0.759711	D2	D4	30759	Apolipoprotein A-I OS=Homo sapiens OX=9606 GN=APOA1 PE=1 SV=1	21869.6	10333.7	3586.69	6224.97	886.8	3557.4	205826	594638	461423	3951.85	13715.1	8799.51	8737.61	31619.8	13479.3	4037.26	2739.19	6476.58	5705.84	8273.48	21172.9	2440.33	2164.12	4609
FETUA_HUMAN	26	25	2470.06	0.0225739	0.0480373	2.04653	0.751635	D2	D1	40114	Alpha-2-HS-glycoprotein OS=Homo sapiens OX=9606 GN=AHSG PE=1 SV=2	9.18521e+06	3.92722e+06	2.36342e+06	2.80939e+06	978241	1.67487e+06	4.80646e+06	1.46269e+07	7.39394e+06	5.20875e+06	3.77462e+06	7.04023e+06	7.39269e+06	9.48699e+06	5.86641e+06	8.15307e+06	7.58798e+06	3.71059e+06	2.46712e+06	1.39059e+06	7.22424e+06	4.98424e+06	3.7316e+06	3.86367e+06
SODE_HUMAN	3	3	157.98	0.0227314	0.0480373	5.17505	0.750708	D2	D3	26291	Extracellular superoxide dismutase [Cu-Zn] OS=Homo sapiens OX=9606 GN=SOD3 PE=1 SV=2	30758.7	18894.3	18727.7	48582.8	18914.9	44823	83079.1	227477	115308	13253.5	16700.8	78907.4	6242.17	49197.6	11655.8	17112.3	16260.5	2859.41	13722.1	13340.4	41344.8	5628.35	14018.3	31404.9
CO8A2_HUMAN	2	2	91.47	0.0230655	0.0480373	5.08189	0.748757	D4	D3	67373	Collagen alpha-2(VIII) chain OS=Homo sapiens OX=9606 GN=COL8A2 PE=1 SV=2	67674.8	103201	139016	36443.3	38514.4	48733.3	24722.2	23978.3	21823	44096.9	39848.8	25938.5	10646.7	11749.2	32873.9	40139.4	46795.5	27573.1	411231	262187	84475.5	24907.8	26909.4	53081.4
VTDB_HUMAN	3	3	140.53	0.0249692	0.0509188	21.0174	0.737989	D2	D4	54480	Vitamin D-binding protein OS=Homo sapiens OX=9606 GN=GC PE=1 SV=2	2751.41	2459.27	1751.17	2874.99	1118.79	100.763	54942.9	88030.4	53441.4	894.245	2119.54	5355.52	4138.88	4062.44	5034.1	5764.08	1261.16	756.806	171.396	1048.79	1858.83	509.58	3179.68	2975.3
PRDX2_HUMAN	5	4	251.97	0.0258598	0.0515135	103.492	0.733143	D2	D1	22049	Peroxiredoxin-2 OS=Homo sapiens OX=9606 GN=PRDX2 PE=1 SV=5	1494.88	1295.2	615.405	862.856	479.929	1501.59	114876	306120	222771	634.52	1041.41	1366.77	1099.03	1680.86	1429.24	910.297	107.064	2063.27	5516.9	952.374	1987.23	585.341	1006.7	586.905
SCG1_HUMAN	5	5	194.34	0.0263823	0.0515135	24.084	0.730353	D2	D1	78343	Secretogranin-1 OS=Homo sapiens OX=9606 GN=CHGB PE=1 SV=2	2782.48	4831.17	2753.29	2502.38	3547.8	1801.07	86549.2	252870	90017.6	2990.37	2799.18	3540.21	10942	7835.86	9029.29	2366.93	2054.23	2999.16	5121.93	1976.17	4762.39	2327.78	3125.85	2114.27
H2A1H_HUMAN;H2A1B_HUMAN;H2A1A_HUMAN;H2A2B_HUMAN	5	4	302.72	0.0274775	0.0515135	13.8476	0.724627	D2	D4	13898	Histone H2A type 1-H OS=Homo sapiens OX=9606 GN=HIST1H2AH PE=1 SV=3	4655.44	1235.72	1072.74	179497	69616.7	138259	477952	822084	2.00984e+06	193843	143236	521711	3458.99	4202.71	1745.06	683129	423227	71236.1	1852.47	716.698	1680.42	55711	149386	91692.8
A1BG_HUMAN	3	3	155.07	0.0277641	0.0515135	18.4656	0.723155	D2	D1	54790	Alpha-1B-glycoprotein OS=Homo sapiens OX=9606 GN=A1BG PE=1 SV=4	4786.94	4324.04	12475	498.409	1082.67	1623.86	97416.3	236271	108665	2380.97	5655.88	7389.37	1457.41	11721.9	5032.69	4241.22	2940.98	1654.3	32855.5	3861.42	4070.35	2107.03	3661.19	1003.56
FIBA_HUMAN	2	2	100.66	0.0278921	0.0515135	20.4644	0.722501	D1	D3	95656	Fibrinogen alpha chain OS=Homo sapiens OX=9606 GN=FGA PE=1 SV=2	156888	94813.6	189383	1869.35	9711.51	6535.12	6722.11	7870.21	12042.9	2219.6	2644.79	3443.41	1670.25	1966.07	4064.19	3287.56	5515.42	5935.5	16792.9	27559.2	4876.33	9811.04	4884.87	2911.89
ANT3_HUMAN	4	4	174.56	0.0296827	0.0538053	3.29437	0.713564	D2	D4	53025	Antithrombin-III OS=Homo sapiens OX=9606 GN=SERPINC1 PE=1 SV=1	12576.5	29448.4	32744.5	8171.08	5134.04	6541.91	31378.9	63753.2	39723.8	17292.1	16976.5	27725.8	12680.8	35853.9	19261.4	25878.6	14530.9	4180	12498	9551.23	11137	11683	5599.41	9284.95
CAH1_HUMAN	2	2	106.05	0.0312486	0.0542653	11.9096	0.706056	D2	D3	28909	Carbonic anhydrase 1 OS=Homo sapiens OX=9606 GN=CA1 PE=1 SV=2	1647	12190.1	27096.5	14342	5149.74	13753.1	90579.7	205875	124589	12231.5	4764.54	8519.11	1921.45	1796.59	1855.67	13190.2	7964.88	10766.8	170869	56569.5	34282.6	6228.42	11067.9	16276.3
KNG1_HUMAN	9	9	378.62	0.0367599	0.0620385	2.31711	0.681608	D2	D4	72996	Kininogen-1 OS=Homo sapiens OX=9606 GN=KNG1 PE=1 SV=2	230871	145909	96419	156227	85645.7	140191	276720	715566	393044	173856	143802	240627	169540	186758	92498.2	373254	302935	235812	101751	53444.8	223306	159692	152450	148166
COAA1_HUMAN	2	2	180.56	0.0434371	0.0708638	27.559	0.65537	D4	D2	66174	Collagen alpha-1(X) chain OS=Homo sapiens OX=9606 GN=COL10A1 PE=1 SV=2	154034	81434.6	191903	13364.6	18252.2	11059.5	7782.99	24191.6	4389.22	6620.34	10076.6	6130.97	9492.7	61639.5	16856.2	7620.2	6222.99	9488.85	261628	948586	390771	9915.25	10381.7	9983.01
IGHA1_HUMAN;IGA2_HUMAN	10	10	504.31	0.0468664	0.0739919	11.7323	0.643063	D2	D3	38486	Immunoglobulin heavy constant alpha 1 OS=Homo sapiens OX=9606 GN=IGHA1 PE=1 SV=2	860628	1.10291e+06	2.00831e+06	52828.4	59542.7	64319	1.22767e+06	1.53817e+06	1.32723e+06	84148.8	99614.3	84130.7	89391.5	28396.4	62554	64068.7	67926.6	59368.4	216199	191730	52190.4	64047	52656.8	45079.5
TPM4_HUMAN;TPM1_HUMAN	3	3	138.52	0.0484545	0.075285	18.7557	0.637597	D2	D1	28619	Tropomyosin alpha-4 chain OS=Homo sapiens OX=9606 GN=TPM4 PE=1 SV=3	1072.27	5909.31	2740.8	1029.97	543.605	339.191	25263.2	109960	52180.2	1379.02	1904.79	27538.6	3869.27	25032.1	11808.1	685.324	1014.38	765.959	780.476	5274.68	25539.5	1342.34	681.187	2346.78
